# Predictive modeling of antibiotic eradication therapy success for new-onset *Pseudomonas aeruginosa* pulmonary infections in children with cystic fibrosis

**DOI:** 10.1101/2022.10.25.513740

**Authors:** Lucía Graña-Miraglia, Nadia Morales-Lizcano, Pauline W. Wang, David M. Hwang, Yvonne C. W. Yau, Valerie J. Waters, David S. Guttman

## Abstract

Chronic *Pseudomonas aeruginosa* (Pa) lung infections are the leading cause of mortality among cystic fibrosis (CF) patients; therefore, the eradication of new-onset Pa lung infections is an important therapeutic goal that can have long-term health benefits. The use of early antibiotic eradication therapy (AET) has been shown to eradicate the majority of new-onset Pa infections, and it is hoped that identifying the underlying basis for AET failure will further improve treatment outcomes. Here we generated random forest machine learning models to predict AET outcomes based on pathogen genomic data. We used a nested cross validation design, population structure control, and recursive feature selection to improve model performance and showed that incorporating population structure control was crucial for improving model interpretation and generalizability. Our best model, controlling for population structure and using only 30 recursively selected features, had an area under the curve of 0.87 for a holdout test dataset. The top-ranked features were generally associated with motility, adhesion, and biofilm formation.

**AUTHOR SUMMARY:** Cystic fibrosis (CF) patients are susceptible to lung infections by the opportunistic bacterial pathogen *Pseudomonas aeruginosa* (Pa) leading to increased morbidity and earlier mortality. Consequently, doctors use antibiotic eradication therapy (AET) to clear these new-onset Pa infections, which is successful in 60%-90% of cases. The hope is that by identifying the factors that lead to AET failure, we will improve treatment outcomes and improve the lives of CF patients. In this study, we attempted to predict AET success or failure based on the genomic sequences of the infecting Pa strains. We used machine learning models to determine the role of Pa genetics and to identify genes associated with AET failure. We found that our best model could predict treatment outcome with an accuracy of 0.87, and that genes associated with chronic infection (e.g., bacterial motility, biofilm formation, antimicrobial resistance) were also associated with AET failure.
