## Supplementary Tables for "Predictive modeling of antibiotic eradication therapy success for new-onset *Pseudomonas aeruginosa* pulmonary infections in children with cystic fibrosis"

### Sheet: SupplementaryTable1
Isolate	Date	Sequencing	Patient	ST	AET (Failure=1, Eradication=0)	BAPS
PA10	2011-05-27	Original	SK002	865	1	1
PA1012	2015-10-16	Original	SK032	110	0	2
PA1013	2015-10-16	Original	SK032	110	0	2
PA1014	2015-10-16	Original	SK032	110	0	2
PA1015	2015-10-16	Original	SK032	110	0	2
PA1019	2015-08-04	Original	SK064	-	0	3
PA1020	2015-08-04	Original	SK064	-	0	3
PA1021	2014-09-15	Original	SK065	589	0	3
PA1022	2014-09-15	Original	SK065	589	0	3
PA1023	2014-09-15	Original	SK065	589	0	3
PA1024	2014-09-15	Original	SK065	589	0	3
PA1029	2014-09-15	Original	SK065	589	0	3
PA1030	2014-09-15	Original	SK065	589	0	3
PA1031	2014-09-26	Original	SK066	663	0	3
PA1032	2014-09-26	Original	SK066	663	0	3
PA1033	2014-09-26	Original	SK066	663	0	3
PA1034	2014-09-26	Original	SK066	663	0	3
PA1039	2014-09-26	Original	SK066	663	0	3
PA1040	2014-09-26	Original	SK066	663	0	3
PA1041	2014-05-09	Original	SK067	639	0	3
PA1042	2014-05-09	Original	SK067	639	0	3
PA1043	2014-10-24	Original	SK054	17	0	4
PA1044	2014-10-24	Original	SK054	17	0	4
PA1045	2014-10-24	Original	SK054	17	0	4
PA1046	2014-10-24	Original	SK054	17	0	4
PA1049	2014-10-24	Original	SK054	17	0	4
PA1050	2014-10-24	Original	SK054	17	0	4
PA1051	2014-10-24	Original	SK054	17	0	4
PA1052	2014-10-24	Original	SK054	17	0	4
PA1053	2014-11-07	Original	SK068	252	0	3
PA1054	2014-11-07	Original	SK068	252	0	3
PA1055	2014-11-07	Original	SK068	252	0	3
PA1056	2014-11-07	Original	SK068	252	0	3
PA1061	2015-09-22	Original	SK069	381	1	5
PA1062	2015-09-22	Original	SK069	381	1	5
PA1063	2015-09-22	Original	SK069	381	1	5
PA1064	2015-09-22	Original	SK069	381	1	5
PA1066	2015-09-22	Original	SK069	381	1	5
PA1067	2015-09-22	Original	SK069	381	1	5
PA1068	2015-09-22	Original	SK069	381	1	5
PA1069	2015-09-22	Original	SK069	381	1	5
PA1070	2015-09-22	Original	SK069	381	1	5
PA1071	2015-09-22	Original	SK069	1684	1	3
PA1073	2015-07-31	Original	SK070	439	0	3
PA1074	2015-07-31	Original	SK070	439	0	3
PA1075	2015-07-31	Original	SK070	439	0	3
PA1076	2015-07-31	Original	SK070	439	0	3
PA1078	2015-07-31	Original	SK070	439	0	3
PA1079	2015-07-31	Original	SK070	439	0	3
PA1080	2015-07-31	Original	SK070	439	0	3
PA1081	2015-07-31	Original	SK070	439	0	3
PA1083	2015-07-31	Original	SK070	439	0	3
PA1084	2015-07-31	Original	SK070	439	0	3
PA1085	2015-10-14	Original	SK071	17	0	4
PA1086	2015-10-14	Original	SK071	17	0	4
PA1087	2015-01-23	Original	SK053	2537	0	3
PA1088	2015-01-23	Original	SK053	2537	0	3
PA1089	2015-01-23	Original	SK053	2537	0	3
PA1090	2015-01-23	Original	SK053	2537	0	3
PA1094	2015-01-23	Original	SK053	2537	0	3
PA1095	2015-01-23	Original	SK053	2537	0	3
PA1096	2015-01-23	Original	SK053	2537	0	3
PA1097	2015-01-23	Original	SK053	2537	0	3
PA1107	2015-07-07	Original	SK072	875	1	6
PA1108	2015-07-07	Original	SK072	875	1	6
PA1109	2015-07-07	Original	SK072	875	1	6
PA1110	2015-07-07	Original	SK072	875	1	6
PA1112	2015-07-07	Original	SK072	875	1	6
PA1113	2015-07-07	Original	SK072	875	1	6
PA1114	2015-07-07	Original	SK072	875	1	6
PA1115	2015-07-07	Original	SK072	875	1	6
PA1119	2015-07-07	Original	SK072	875	1	6
PA1120	2015-07-07	Original	SK072	875	1	6
PA1121	2015-07-07	Original	SK072	875	1	6
PA1122	2015-07-07	Original	SK072	875	1	6
PA1136	2015-02-03	Original	SK073	244	0	7
PA1137	2015-02-03	Original	SK073	244	0	7
PA1138	2015-02-03	Original	SK073	244	0	7
PA1139	2015-02-03	Original	SK073	244	0	7
PA1141	2015-02-03	Original	SK073	244	0	7
PA1142	2015-02-03	Original	SK073	244	0	7
PA1143	2015-02-03	Original	SK073	244	0	7
PA1144	2015-02-03	Original	SK073	244	0	7
PA1187	2014-04-24	Original	SK074	644	0	3
PA1188	2014-04-24	Original	SK074	644	0	3
PA1189	2014-04-24	Original	SK074	644	0	3
PA1190	2014-04-24	Original	SK074	644	0	3
PA1191	2014-04-24	Original	SK074	644	0	3
PA1195	2013-08-30	Original	SK075	244	0	7
PA1196	2013-08-30	Original	SK075	244	0	7
PA1197	2013-08-30	Original	SK075	244	0	7
PA1198	2013-08-30	Original	SK075	244	0	7
PA1199	2013-08-30	Original	SK075	244	0	7
PA1200	2013-08-30	Original	SK075	244	0	7
PA1201	2013-08-30	Original	SK075	244	0	7
PA1202	2013-08-30	Original	SK075	244	0	7
PA130	2011-04-01	Original	SK005	845	0	4
PA1376	2013-12-18	FollowUp	SK033	110	1	2
PA1377	2013-12-18	FollowUp	SK033	110	1	2
PA1378	2013-12-18	FollowUp	SK033	110	1	2
PA1379	2013-12-18	FollowUp	SK033	110	1	2
PA1380	2013-12-18	FollowUp	SK033	110	1	2
PA1381	2013-12-18	FollowUp	SK033	110	1	2
PA1382	2013-08-01	FollowUp	SK041	1007	1	8
PA1383	2013-08-01	FollowUp	SK041	1007	1	8
PA1384	2013-08-01	FollowUp	SK041	1007	1	8
PA1385	2013-08-01	FollowUp	SK041	1007	1	8
PA1386	2013-08-01	FollowUp	SK041	1007	1	8
PA1387	2013-08-01	FollowUp	SK041	1007	1	8
PA1388	2013-08-01	FollowUp	SK041	1007	1	8
PA1389	2013-08-01	FollowUp	SK041	2339	1	3
PA1390	2013-08-01	FollowUp	SK041	1007	1	8
PA1391	2013-08-01	FollowUp	SK041	1007	1	8
PA1392	2013-08-01	FollowUp	SK041	1007	1	8
PA1393	2013-08-01	FollowUp	SK041	1007	1	8
PA1394	2013-08-01	FollowUp	SK041	1007	1	8
PA1395	2013-08-01	FollowUp	SK041	1007	1	8
PA1396	2013-08-01	FollowUp	SK041	1007	1	8
PA1397	2015-11-24	FollowUp	SK069	1684	1	3
PA1398	2015-11-24	FollowUp	SK069	1684	1	3
PA1399	2015-11-24	FollowUp	SK069	1684	1	3
PA14	2011-05-27	Original	SK002	865	1	1
PA1400	2015-11-24	FollowUp	SK069	357	1	9
PA1401	2015-11-24	FollowUp	SK069	381	1	5
PA1402	2015-11-24	FollowUp	SK069	381	1	5
PA1403	2014-01-31	FollowUp	SK039	17	1	4
PA1404	2014-01-31	FollowUp	SK039	17	1	4
PA1405	2014-01-31	FollowUp	SK039	17	1	4
PA1406	2014-01-31	FollowUp	SK039	17	1	4
PA1407	2014-01-31	FollowUp	SK039	17	1	4
PA1408	2014-01-31	FollowUp	SK039	17	1	4
PA1409	2014-01-31	FollowUp	SK039	17	1	4
PA1410	2014-01-31	FollowUp	SK039	17	1	4
PA1411	2014-01-31	FollowUp	SK039	17	1	4
PA1412	2014-08-26	FollowUp	SK043	1930	1	3
PA1413	2014-08-26	FollowUp	SK043	1930	1	3
PA1414	2014-08-26	FollowUp	SK043	-	1	10
PA1415	2014-08-26	FollowUp	SK043	-	1	10
PA1416	2014-08-26	FollowUp	SK043	-	1	10
PA1417	2014-08-26	FollowUp	SK043	-	1	10
PA1418	2014-12-26	FollowUp	SK046	1858	1	11
PA1419	2014-12-26	FollowUp	SK046	1858	1	11
PA1420	2014-12-26	FollowUp	SK046	1858	1	11
PA1421	2014-12-26	FollowUp	SK046	1858	1	11
PA1422	2014-12-26	FollowUp	SK046	1858	1	11
PA1423	2014-12-26	FollowUp	SK046	1858	1	11
PA1424	2014-09-11	Original	SK047	2339	1	3
PA1425	2014-09-11	Original	SK047	2339	1	3
PA1426	2014-09-11	Original	SK047	2339	1	3
PA1427	2014-09-11	Original	SK047	2339	1	3
PA1428	2014-09-11	Original	SK047	2339	1	3
PA1429	2014-09-11	Original	SK047	2339	1	3
PA1430	2014-08-15	FollowUp	SK042	1189	1	6
PA1431	2014-08-15	FollowUp	SK042	1189	1	6
PA1432	2014-08-15	FollowUp	SK042	1189	1	6
PA1433	2013-01-04	FollowUp	SK055	17	1	4
PA1434	2013-01-04	FollowUp	SK055	17	1	4
PA1435	2013-01-04	FollowUp	SK055	17	1	4
PA152	2011-04-01	Original	SK005	845	0	4
PA160	2011-04-01	Original	SK005	845	0	4
PA17	2011-05-27	Original	SK002	865	1	1
PA180	2011-04-01	Original	SK005	845	0	4
PA19	2011-05-27	Original	SK002	865	1	1
PA196	2011-04-01	Original	SK005	845	0	4
PA200	2011-04-01	Original	SK005	845	0	4
PA21	2011-05-27	Original	SK002	865	1	1
PA217	2011-07-22	Original	SK006	155	0	12
PA225	2011-07-22	Original	SK006	155	0	12
PA23	2011-05-27	Original	SK002	865	1	1
PA235	2011-07-22	Original	SK006	155	0	12
PA250	2011-07-22	Original	SK006	155	0	12
PA251	2011-07-22	Original	SK006	27	0	13
PA257	2011-08-26	Original	SK007	27	1	13
PA258	2011-08-26	Original	SK007	27	1	13
PA259	2011-09-02	Original	SK008	1858	0	11
PA26	2011-05-27	Original	SK002	865	1	1
PA263	2011-09-02	Original	SK008	1858	0	11
PA265	2011-09-02	Original	SK008	1858	0	11
PA270	2011-09-02	Original	SK008	1858	0	11
PA273	2011-09-02	Original	SK009	612	0	14
PA275	2011-07-12	Original	SK009	612	0	14
PA276	2011-07-12	Original	SK009	612	0	14
PA278	2011-07-12	Original	SK009	612	0	14
PA280	2011-07-12	Original	SK009	612	0	14
PA282	2011-07-12	Original	SK009	612	0	14
PA288	2011-11-25	Original	SK010	179	0	12
PA290	2011-11-25	Original	SK010	179	0	12
PA293	2011-11-25	Original	SK010	179	0	12
PA298	2011-11-29	Original	SK011	348	0	3
PA30	2011-07-05	Original	SK003	274	0	3
PA303	2011-10-04	Original	SK013	1105	0	3
PA304	2011-10-04	Original	SK013	1105	0	3
PA306	2011-05-03	Original	SK014	155	0	12
PA310	2011-05-03	Original	SK014	155	0	12
PA315	2011-05-03	Original	SK014	155	0	12
PA317	2011-05-03	Original	SK014	258	0	3
PA318	2011-09-29	Original	SK015	198	0	15
PA323	2011-09-29	Original	SK015	258	0	3
PA325	2011-09-29	Original	SK015	198	0	15
PA326	2011-09-29	Original	SK015	198	0	15
PA327	2011-09-29	Original	SK015	198	0	15
PA330	2011-06-03	Original	SK016	390	1	16
PA331	2011-06-03	Original	SK016	390	1	16
PA332	2011-06-03	Original	SK016	390	1	16
PA335	2011-06-03	Original	SK016	390	1	16
PA336	2011-06-03	Original	SK016	390	1	16
PA337	2011-06-03	Original	SK016	390	1	16
PA340	2011-06-03	Original	SK016	390	1	16
PA341	2011-06-03	Original	SK016	390	1	16
PA342	2011-06-03	Original	SK016	390	1	16
PA343	2011-06-03	Original	SK016	390	1	16
PA358	2012-06-19	Original	SK009	612	0	14
PA359	2012-06-19	Original	SK009	612	0	14
PA36	2011-07-05	Original	SK003	274	0	3
PA360	2012-06-19	Original	SK009	612	0	14
PA366	2012-09-25	Original	SK017	244	0	7
PA367	2012-01-17	Original	SK018	708	0	3
PA369	2012-01-17	Original	SK018	708	0	3
PA37	2011-07-05	Original	SK003	274	0	3
PA375	2012-08-28	Original	SK028	257	1	3
PA379	2012-10-19	Original	SK020	17	1	4
PA380	2012-10-19	Original	SK020	17	1	4
PA385	2012-10-19	Original	SK020	17	1	4
PA388	2012-10-19	Original	SK020	17	1	4
PA39	2011-07-05	Original	SK003	274	0	3
PA390	2012-06-15	Original	SK021	385	0	3
PA391	2012-06-15	Original	SK021	385	0	3
PA392	2012-06-15	Original	SK021	385	0	3
PA393	2012-06-15	Original	SK021	385	0	3
PA395	2012-06-15	Original	SK021	385	0	3
PA400	2012-10-02	Original	SK014	198	0	15
PA401	2012-10-02	Original	SK014	198	0	15
PA402	2012-10-02	Original	SK014	198	0	15
PA404	2012-10-02	Original	SK014	198	0	15
PA405	2012-10-02	Original	SK014	198	0	15
PA406	2012-10-02	Original	SK014	198	0	15
PA409	2012-10-02	Original	SK014	198	0	15
PA410	2012-10-02	Original	SK014	198	0	15
PA411	2012-10-02	Original	SK014	198	0	15
PA412	2012-10-02	Original	SK014	198	0	15
PA417	2012-09-19	Original	SK022	-	0	3
PA418	2012-09-19	Original	SK022	-	0	3
PA419	2012-09-19	Original	SK022	-	0	3
PA420	2012-09-19	Original	SK022	-	0	3
PA427	1999-12-30	Original	SK023	-	0	3
PA428	2012-08-02	Original	SK024	299	0	3
PA429	2012-08-02	Original	SK024	299	0	3
PA430	2012-08-02	Original	SK024	299	0	3
PA431	2012-08-02	Original	SK024	299	0	3
PA432	2012-08-02	Original	SK024	299	0	3
PA433	2012-08-02	Original	SK024	299	0	3
PA446	2012-04-17	Original	SK025	612	0	14
PA447	2012-04-17	Original	SK025	612	0	14
PA448	2012-04-17	Original	SK025	612	0	14
PA450	2012-04-17	Original	SK025	612	0	14
PA451	2012-04-17	Original	SK025	612	0	14
PA452	2012-04-17	Original	SK025	612	0	14
PA453	2012-04-30	Original	SK026	2524	0	6
PA455	2012-04-30	Original	SK026	2524	0	6
PA457	2012-04-30	Original	SK026	2524	0	6
PA459	2012-04-30	Original	SK026	2524	0	6
PA465	2012-08-28	Original	SK028	17	1	4
PA471	2013-07-30	Original	SK029	244	0	7
PA472	2013-07-30	Original	SK029	27	0	13
PA473	2013-07-30	Original	SK029	27	0	13
PA475	2013-07-30	Original	SK029	110	0	2
PA476	2013-07-30	Original	SK029	110	0	2
PA479	2013-08-27	Original	SK030	110	0	2
PA480	2013-08-27	Original	SK030	2625	0	17
PA483	2013-08-27	Original	SK030	2238	0	3
PA487	2013-10-04	Original	SK031	274	0	3
PA50	2011-04-19	Original	SK004	381	0	5
PA501	2013-10-04	Original	SK032	110	0	2
PA502	2013-10-04	Original	SK032	110	0	2
PA503	2013-11-05	Original	SK033	110	1	2
PA504	2013-11-05	Original	SK033	110	1	2
PA505	2013-11-05	Original	SK033	110	1	2
PA506	2013-11-05	Original	SK033	110	1	2
PA507	2013-10-11	Original	SK034	242	0	14
PA508	2013-10-11	Original	SK034	242	0	14
PA509	2013-10-11	Original	SK034	242	0	14
PA51	2011-04-19	Original	SK004	381	0	5
PA510	2013-10-11	Original	SK034	242	0	14
PA511	2013-10-11	Original	SK034	242	0	14
PA512	2013-10-11	Original	SK034	242	0	14
PA513	2013-04-06	Original	SK035	242	0	3
PA514	2013-04-06	Original	SK035	242	0	3
PA52	2011-04-19	Original	SK004	381	0	5
PA521	2012-06-05	Original	SK036	1858	0	11
PA525	2012-06-05	Original	SK036	1858	0	11
PA526	2012-06-05	Original	SK036	1858	0	11
PA527	2012-06-05	Original	SK036	1858	0	11
PA53	2011-04-19	Original	SK004	381	0	5
PA539	2014-02-04	Original	SK038	390	0	16
PA540	2014-02-04	Original	SK038	390	0	16
PA541	2014-02-04	Original	SK038	390	0	16
PA544	1999-12-30	Original	SK038	390	0	16
PA551	2013-12-06	Original	SK039	390	1	16
PA552	2013-12-06	Original	SK039	390	1	16
PA553	2013-12-06	Original	SK039	390	1	16
PA554	2013-12-06	Original	SK039	390	1	16
PA557	2012-06-22	Original	SK040	179	0	12
PA558	2012-06-22	Original	SK040	390	0	16
PA559	2012-06-22	Original	SK040	390	0	16
PA560	2012-06-22	Original	SK040	179	0	12
PA562	2012-06-22	Original	SK040	179	0	12
PA563	2012-06-22	Original	SK040	179	0	12
PA565	2013-03-25	Original	SK041	1007	1	8
PA566	2013-03-25	Original	SK041	242	0	14
PA567	2013-03-25	Original	SK041	1007	1	8
PA568	2013-03-25	Original	SK041	1007	1	8
PA569	2013-05-28	Original	SK042	242	0	14
PA570	2013-05-28	Original	SK042	242	0	14
PA571	2013-05-28	Original	SK042	242	0	14
PA572	2014-08-26	Original	SK043	1930	1	3
PA573	2016-09-09	Original	SK043	1930	1	3
PA575	2014-05-09	Original	SK044	871	0	3
PA577	2014-04-25	Original	SK012	871	0	3
PA578	2014-04-25	Original	SK012	111	0	3
PA579	2014-04-25	Original	SK012	1858	0	11
PA580	2014-09-12	Original	SK046	1858	1	11
PA581	2014-09-12	Original	SK046	1858	1	11
PA583	2014-09-11	Original	SK047	2339	1	3
PA593	2011-07-15	Original	SK049	2625	0	17
PA594	2011-07-15	Original	SK049	2625	0	17
PA595	2011-07-15	Original	SK049	2625	0	17
PA596	2011-07-15	Original	SK049	2625	0	17
PA6	2011-10-18	Original	SK001	3142	0	3
PA600	2011-07-15	Original	SK049	-	0	1
PA601	2011-07-15	Original	SK049	244	0	7
PA602	2011-07-15	Original	SK049	244	0	7
PA603	2011-07-15	Original	SK049	244	0	7
PA605	2011-07-15	Original	SK049	244	0	7
PA606	2011-07-15	Original	SK049	244	0	7
PA607	2011-07-15	Original	SK049	395	0	3
PA610	2011-07-15	Original	SK049	395	0	3
PA634	2011-08-23	Original	SK050	-	0	3
PA635	2011-08-23	Original	SK050	-	0	3
PA636	2011-08-23	Original	SK050	-	0	3
PA640	2011-08-23	Original	SK050	296	0	9
PA641	2011-08-23	Original	SK050	-	0	3
PA642	2011-08-23	Original	SK050	296	0	9
PA644	2011-08-23	Original	SK050	-	0	3
PA645	2011-08-23	Original	SK050	-	0	3
PA646	2011-08-23	Original	SK050	-	0	3
PA648	2011-08-23	Original	SK050	-	0	9
PA649	2011-08-23	Original	SK050	296	0	9
PA650	2011-08-23	Original	SK050	296	0	9
PA652	2011-10-18	Original	SK051	2132	1	15
PA653	2011-10-18	Original	SK051	2132	1	15
PA667	2011-12-08	Original	SK052	27	0	13
PA668	2011-12-08	Original	SK052	27	0	13
PA669	2011-12-08	Original	SK052	27	0	13
PA670	2011-12-08	Original	SK052	27	0	13
PA673	2011-12-08	Original	SK052	27	0	13
PA674	2011-12-08	Original	SK052	27	0	13
PA691	2012-01-31	Original	SK053	-	0	3
PA692	2012-01-31	Original	SK053	-	0	3
PA693	2012-01-31	Original	SK053	-	0	3
PA694	2012-01-31	Original	SK053	-	0	3
PA695	2012-01-31	Original	SK053	-	0	3
PA696	2012-01-31	Original	SK053	-	0	3
PA7	2011-05-27	Original	SK002	865	1	1
PA736	2012-05-23	Original	SK054	676	0	3
PA737	2012-05-23	Original	SK054	676	0	3
PA738	2012-05-23	Original	SK054	676	0	3
PA739	2012-05-23	Original	SK054	676	0	3
PA740	2012-05-23	Original	SK054	676	0	3
PA741	2012-05-23	Original	SK054	676	0	3
PA742	2012-05-23	Original	SK054	676	0	3
PA743	2012-05-23	Original	SK054	676	0	3
PA769	2012-10-05	Original	SK055	17	1	4
PA770	2012-10-05	Original	SK055	17	1	4
PA771	2012-10-05	Original	SK055	17	1	4
PA777	2012-07-10	Original	SK056	-	0	9
PA784	2014-06-24	Original	SK042	1189	1	6
PA785	2014-06-24	Original	SK042	1189	1	6
PA786	2014-06-24	Original	SK042	1189	1	6
PA787	2014-06-24	Original	SK042	1189	1	6
PA788	2014-06-24	Original	SK042	1189	1	6
PA789	2014-06-24	Original	SK042	1189	1	6
PA790	2014-06-24	Original	SK042	1189	1	6
PA791	2014-06-24	Original	SK042	1189	1	6
PA8	2011-05-27	Original	SK002	865	1	1
PA814	2015-11-17	Original	SK057	244	1	7
PA815	2015-11-17	Original	SK057	244	1	7
PA816	2015-11-17	Original	SK057	244	1	7
PA817	2015-11-17	Original	SK057	244	1	7
PA818	2015-11-17	Original	SK057	244	1	7
PA819	2015-11-17	Original	SK057	244	1	7
PA820	2015-11-17	Original	SK057	244	1	7
PA821	2015-11-17	Original	SK057	244	1	7
PA827	2015-06-09	Original	SK014	2933	0	3
PA828	2015-06-09	Original	SK014	2933	0	3
PA829	2015-06-09	Original	SK014	2933	0	3
PA831	2015-06-09	Original	SK014	2933	0	3
PA832	2015-06-09	Original	SK014	2933	0	3
PA833	2015-06-09	Original	SK014	2933	0	3
PA835	2015-06-09	Original	SK014	2933	0	3
PA836	2015-06-09	Original	SK014	2933	0	3
PA837	2015-10-23	Original	SK006	1218	1	3
PA838	2015-10-23	Original	SK006	1218	1	3
PA839	2015-10-23	Original	SK006	1218	1	3
PA840	2015-10-23	Original	SK006	1218	1	3
PA841	2015-10-23	Original	SK006	1218	1	3
PA842	2015-10-23	Original	SK006	1218	1	3
PA843	2015-10-23	Original	SK006	1218	1	3
PA844	2015-10-23	Original	SK006	1218	1	3
PA846	2015-11-19	Original	SK049	-	0	9
PA847	2015-11-19	Original	SK049	-	0	9
PA848	2015-11-19	Original	SK049	-	0	9
PA855	2011-06-07	Original	SK058	-	0	1
PA856	2011-06-07	Original	SK058	-	0	1
PA857	2011-06-07	Original	SK058	-	0	1
PA858	2011-06-07	Original	SK058	-	0	1
PA860	2011-06-07	Original	SK058	-	0	1
PA867	2014-01-16	Original	SK008	833	1	6
PA868	2014-01-16	Original	SK008	833	1	6
PA869	2014-01-16	Original	SK008	833	1	6
PA870	2014-01-16	Original	SK008	833	1	6
PA872	2014-01-16	Original	SK008	833	1	6
PA873	2014-01-16	Original	SK008	833	1	6
PA874	2014-01-16	Original	SK008	833	1	6
PA875	2014-01-16	Original	SK008	833	1	6
PA876	2014-01-16	Original	SK008	833	1	6
PA877	2012-11-09	Original	SK015	393	0	9
PA878	2012-11-09	Original	SK015	393	0	9
PA879	2012-11-09	Original	SK015	393	0	9
PA880	2012-11-09	Original	SK015	393	0	9
PA885	2012-11-09	Original	SK015	393	0	9
PA886	2015-06-30	Original	SK015	244	0	7
PA889	2014-08-19	Original	SK059	3067	0	10
PA890	2014-08-19	Original	SK059	3067	0	10
PA891	2014-08-19	Original	SK059	3067	0	10
PA892	2014-08-19	Original	SK059	3067	0	10
PA897	2014-08-19	Original	SK059	3067	0	10
PA898	2014-08-19	Original	SK059	3067	0	10
PA899	2014-08-19	Original	SK059	3067	0	10
PA900	2014-08-19	Original	SK059	3067	0	10
PA901	2014-01-09	Original	SK060	27	0	13
PA902	2014-01-09	Original	SK060	27	0	13
PA903	2014-01-09	Original	SK060	27	0	13
PA904	2014-01-09	Original	SK060	27	0	13
PA906	2015-06-29	Original	SK060	27	1	13
PA907	2015-06-29	Original	SK060	27	1	13
PA908	2015-06-29	Original	SK060	27	1	13
PA909	2015-06-29	Original	SK060	27	1	13
PA911	2015-06-29	Original	SK060	27	1	13
PA912	2015-06-29	Original	SK060	27	1	13
PA914	2015-06-29	Original	SK060	27	1	13
PA916	2015-09-01	Original	SK036	308	0	9
PA917	2015-09-01	Original	SK036	308	0	9
PA918	2015-09-01	Original	SK036	308	0	9
PA920	2015-07-31	Original	SK010	179	1	12
PA921	2015-07-31	Original	SK010	179	1	12
PA923	2015-07-31	Original	SK010	179	1	12
PA924	2012-01-20	Original	SK061	179	1	12
PA925	2012-01-20	Original	SK061	179	1	12
PA926	2012-01-20	Original	SK061	179	1	12
PA927	2012-01-20	Original	SK061	179	1	12
PA944	2014-04-08	Original	SK062	27	0	13
PA945	2014-04-08	Original	SK062	27	0	13
PA946	2014-04-08	Original	SK062	27	0	13
PA947	2014-04-08	Original	SK062	27	0	13
PA948	2014-04-08	Original	SK062	27	0	13
PA949	2014-04-08	Original	SK062	27	0	13
PA951	2014-04-08	Original	SK062	27	0	13
PA952	2014-04-08	Original	SK062	27	0	13
PA953	2014-04-08	Original	SK062	27	0	13
PA966	2014-10-17	Original	SK040	2625	0	17
PA967	2014-10-17	Original	SK040	2625	0	17
PA968	2014-10-17	Original	SK040	2625	0	17
PA969	2014-10-17	Original	SK040	2625	0	17
PA97	2011-04-01	Original	SK005	845	0	4
PA971	2014-10-17	Original	SK040	2625	0	17
PA972	2014-10-17	Original	SK040	2625	0	17
PA973	2014-10-17	Original	SK040	2625	0	17
PA974	2014-10-17	Original	SK040	2625	0	17
PA976	2015-11-17	Original	SK040	882	0	3
PA977	2015-11-17	Original	SK040	882	0	3
PA978	2015-11-17	Original	SK040	2625	0	17
PA979	2015-11-17	Original	SK040	2625	0	17
PA981	2015-11-17	Original	SK040	882	0	3
PA982	2015-11-17	Original	SK040	2625	0	17
PA983	2015-11-17	Original	SK040	2625	0	17
PA984	2015-11-17	Original	SK040	2625	0	17
PA986	2014-01-31	Original	SK063	381	0	5
PA987	2014-01-31	Original	SK063	381	0	5
PA989	2014-01-31	Original	SK063	381	0	5
PA990	2014-01-31	Original	SK063	381	0	5
PA991	2014-01-31	Original	SK063	381	0	5
PA992	2014-01-31	Original	SK063	840	0	3
PA993	2014-01-31	Original	SK063	381	0	5
PA994	2014-01-31	Original	SK063	840	0	3

### Sheet: SupplementaryTable2
GeneName	Features	Importance	Correlation Group	Region	ko_number	Pangenome	Pipeline
aam	307021	0.0423899	11	Coding	K19795	Core	NPSC
actIII	208186	0.0762554	5	Non-Coding	K00023	Soft Core	NPSC
adk	1209942	0.0423899	11	Non-Coding	K00939	Core	NPSC
adk	1210990	0.0423899	11	Non-Coding	K00939	Core	NPSC
adk	1037198	0.0423899	11	Non-Coding	K00939	Core	NPSC
adk	1207427	0.0423899	11	Non-Coding	K00939	Core	NPSC
adk	1212989	0.0423899	11	Non-Coding	K00939	Core	NPSC
adk	1190831	0.0423899	11	Non-Coding	K00939	Core	NPSC
adk	1216458	0.0423899	11	Non-Coding	K00939	Core	NPSC
adk	1217366	0.0423899	11	Non-Coding	K00939	Core	NPSC
adk	1202986	0.0423899	11	Non-Coding	K00939	Core	NPSC
argJ	208101	0.0762554	5	Coding	K00620	Core	NPSC
asnO	226589	0.113922	14	Coding	K12674	Soft Core	NPSC
bamA	152665	0.0668749	3	Coding	K07277	Core	NPSC
ccoN1	328530	0.0703625	6	Coding	K00404	Core	NPSC
citN	152657	0.0980112	2	Coding	K03300	Core	NPSC
clpB	751189	0.0566004	12	Non-Coding	K03696	Soft Core	NPSC
cmpR	367079	0.0668749	3	Coding	K21699	Shell Genes	NPSC
comEC	571982	0.0762554	5	Coding	NA	Core	NPSC
comEC	677763	0.0762554	5	Coding	NA	Core	NPSC
comEC	579127	0.0762554	5	Coding	NA	Core	NPSC
comEC	689073	0.0762554	5	Coding	NA	Core	NPSC
comEC	689307	0.0762554	5	Coding	NA	Core	NPSC
comEC	646827	0.0762554	5	Coding	NA	Core	NPSC
comEC	687686	0.0762554	5	Coding	NA	Core	NPSC
comEC	674687	0.0762554	5	Coding	NA	Core	NPSC
comEC	799346	0.0762554	5	Coding	NA	Core	NPSC
comEC	812486	0.0762554	5	Coding	NA	Core	NPSC
comEC	686936	0.0762554	5	Coding	NA	Core	NPSC
comEC	807107	0.0762554	5	Coding	NA	Core	NPSC
czcA	307020	0.0423899	11	Coding	K03296	Core	NPSC
dusA	159012	0.0668749	3	Coding	K05542	Soft Core	NPSC
eco	305000	0.0423899	11	Coding	NA	Core	NPSC
fes	892855	0.0486984	13	Non-Coding	K09992	Soft Core	NPSC
fes	942992	0.0486984	13	Non-Coding	K09992	Soft Core	NPSC
fes	877403	0.0486984	13	Non-Coding	K09992	Soft Core	NPSC
fkpB	264025	0.0762554	5	Coding	K03775	Core	NPSC
garP	488096	0.0826084	8	Coding	K08177	Soft Core	NPSC
garP	445862	0.0826084	8	Coding	K08177	Soft Core	NPSC
glgA	304999	0.0423899	11	Coding	K00703	Soft Core	NPSC
gloA_3	355926	0.0668749	3	Coding	K05606	Core	NPSC
hp_10164	196449	0.0586714	4	Coding	NA	Cloud Genes	NPSC
adrA	251983	0.0826084	8	Coding	K18968	Core	NPSC
hp_128	364034	0.0668749	3	Coding	NA	Shell Genes	NPSC
hp_13	1065317	0.091046	1	Coding	K03791	Shell Genes	NPSC
hp_13	690878	0.113922	14	Coding	K03791	Shell Genes	NPSC
hp_13	697702	0.113922	14	Coding	K03791	Shell Genes	NPSC
hp_13	703032	0.113922	14	Coding	K03791	Shell Genes	NPSC
hp_13	663059	0.113922	14	Coding	K03791	Shell Genes	NPSC
hp_137	1010557	0.091046	1	Coding	NA	Shell Genes	NPSC
hp_137	968870	0.091046	1	Coding	NA	Shell Genes	NPSC
hp_137	954690	0.091046	1	Coding	NA	Shell Genes	NPSC
hp_137	826872	0.091046	1	Coding	NA	Shell Genes	NPSC
hp_1402	208116	0.0762554	5	Coding	NA	Core	NPSC
hp_1471	232366	0.0625191	7	Non-Coding	NA	Soft Core	NPSC
rbsC	208188	0.0762554	5	Non-Coding	K10440	Core	NPSC
rapA	453271	0.0486984	13	Coding	K06359	Core	NPSC
ABC-2.P	340129	0.0566004	12	Coding	K01992	Core	NPSC
algI	208115	0.0762554	5	Coding	K19294	Core	NPSC
dad	208189	0.0762554	5	Coding	K05913	Core	NPSC
hp_16215	108036	0.091046	1	Non-Coding	K09461	Core	NPSC
hp_1779	1006024	0.0668749	3	Coding	NA	Core	NPSC
hp_1779	130153	0.0668749	3	Coding	NA	Core	NPSC
hp_1779	1020964	0.0668749	3	Coding	NA	Core	NPSC
hp_1779	1122828	0.0668749	3	Coding	NA	Core	NPSC
hp_1779	1122829	0.0668749	3	Coding	NA	Core	NPSC
hp_1779	999459	0.0668749	3	Coding	NA	Core	NPSC
hp_1779	130154	0.0668749	3	Coding	NA	Core	NPSC
traD	360086	0.0668749	3	Coding	K12071	Shell Genes	NPSC
phsC	453272	0.0486984	13	Coding	K12913	Shell Genes	NPSC
hp_23	1044630	0.091046	1	Non-Coding	NA	Shell Genes	NPSC
hp_24	152666	0.0668749	3	Non-Coding	NA	Shell Genes	NPSC
hp_2706	117793	0.091046	1	Coding	NA	Cloud Genes	NPSC
hp_277	264026	0.0762554	5	Coding	NA	Shell Genes	NPSC
hp_2902	208099	0.0762554	5	Non-Coding	NA	Soft Core	NPSC
hp_312	264027	0.0762554	5	Coding	NA	Shell Genes	NPSC
hp_3319	290436	0.0625191	7	Coding	K18614	Core	NPSC
hp_3352	208100	0.0762554	5	Non-Coding	NA	Core	NPSC
nrdG	251984	0.0826084	8	Coding	K04068	Soft Core	NPSC
DCAA	151415	0.113922	14	Coding	K06446	Core	NPSC
purK	424558	0.0703625	6	Coding	K01589	Core	NPSC
purK	418406	0.0703625	6	Coding	K01589	Core	NPSC
purK	236938	0.0703625	6	Coding	K01589	Core	NPSC
hp_3991	877403	0.0486984	13	Non-Coding	NA	Soft Core	NPSC
hp_3991	942992	0.0486984	13	Non-Coding	NA	Soft Core	NPSC
hp_3991	892855	0.0486984	13	Non-Coding	NA	Soft Core	NPSC
hp_414	751189	0.0566004	12	Non-Coding	NA	Soft Core	NPSC
hp_4220	51678	0.113922	14	Coding	NA	Cloud Genes	NPSC
hp_4245	299572	0.0579515	10	Coding	NA	Cloud Genes	NPSC
hp_4278	584114	0.0980112	2	Coding	NA	Core	NPSC
EBNA4	453270	0.0486984	13	Coding	K21856	Shell Genes	NPSC
nisF	328529	0.0703625	6	Coding	K20490	Cloud Genes	NPSC
glnH	413657	0.0423899	11	Coding	K10036	Soft Core	NPSC
hp_5335	272558	0.0625191	7	Coding	NA	Cloud Genes	NPSC
hp_5721	156172	0.091046	1	Coding	K05783	Soft Core	NPSC
bnsH	278844	0.0740887	9	Non-Coding	K15572	Shell Genes	NPSC
hp_685	290474	0.0625191	7	Coding	NA	Soft Core	NPSC
fitF	333429	0.0668749	3	Coding	K19616	Core	NPSC
fitF	789263	0.0668749	3	Coding	K19616	Core	NPSC
hp_764	156171	0.091046	1	Coding	NA	Shell Genes	NPSC
hp_7729	367080	0.0668749	3	Coding	NA	Cloud Genes	NPSC
ABC-2.P	105149	0.091046	1	Coding	K01992	Soft Core	NPSC
impA	252622	0.0625191	7	Non-Coding	K11902	Soft Core	NPSC
bauR	232366	0.0625191	7	Non-Coding	K21699	Soft Core	NPSC
icd	299545	0.0579515	10	Coding	NA	Soft Core	NPSC
lpdV	67566	0.0579515	10	Coding	K01589	Soft Core	NPSC
lpdV	303252	0.0579515	10	Coding	K01589	Soft Core	NPSC
lpdV	286710	0.0579515	10	Coding	K01589	Soft Core	NPSC
mcpU	306746	0.0423899	11	Coding	K02383	Core	NPSC
mcpU	306745	0.0423899	11	Coding	K02383	Core	NPSC
mcpU	306744	0.0423899	11	Coding	K02383	Core	NPSC
naiP	306743	0.0423899	11	Coding	K23016	Soft Core	NPSC
nanT	843216	0.0980112	2	Coding	K06610	Core	NPSC
nhaP	224504	0.0703625	6	Coding	K03316	Soft Core	NPSC
oprM	226588	0.113922	14	Coding	NA	Core	NPSC
pcaK_1	103583	0.091046	1	Coding	K08177	Core	NPSC
pcaK_3	208100	0.0762554	5	Non-Coding	K08177	Core	NPSC
preA	208187	0.0762554	5	Non-Coding	NA	Core	NPSC
psiF	367082	0.0668749	3	Coding	NA	Core	NPSC
rcsC_1	299571	0.0579515	10	Coding	K07644	Soft Core	NPSC
rhlA_1	152666	0.0668749	3	Non-Coding	K18100	Shell Genes	NPSC
sotB	559103	0.0625191	7	Coding	K08194	Core	NPSC
sotB	172654	0.0625191	7	Coding	K08194	Core	NPSC
sotB	580548	0.0625191	7	Coding	K08194	Core	NPSC
sotB	62038	0.0625191	7	Coding	K08194	Core	NPSC
sotB	975329	0.0625191	7	Coding	K08194	Core	NPSC
soxC	108036	0.091046	1	Non-Coding	K06446	Core	NPSC
sstT	214041	0.0980112	2	Coding	K05612	Soft Core	NPSC
tsaB	1037198	0.0423899	11	Non-Coding	NA	Soft Core	NPSC
tsaB	1216458	0.0423899	11	Non-Coding	NA	Soft Core	NPSC
tsaB	1209942	0.0423899	11	Non-Coding	NA	Soft Core	NPSC
tsaB	1202986	0.0423899	11	Non-Coding	NA	Soft Core	NPSC
tsaB	1207427	0.0423899	11	Non-Coding	NA	Soft Core	NPSC
tsaB	1212989	0.0423899	11	Non-Coding	NA	Soft Core	NPSC
tsaB	1217366	0.0423899	11	Non-Coding	NA	Soft Core	NPSC
tsaB	1190831	0.0423899	11	Non-Coding	NA	Soft Core	NPSC
tsaB	1210990	0.0423899	11	Non-Coding	NA	Soft Core	NPSC
umuC	278843	0.0740887	9	Coding	NA	Shell Genes	NPSC
ureD	1160689	0.0586714	4	Coding	K03190	Core	NPSC
yxaF	278844	0.0740887	9	Non-Coding	K18476	Shell Genes	NPSC
gene_name	Features	Importance	CorrelationGroup	Region	ko_number	Pangenome	Pipeline
rimJ	1027235	0.0305605	5	Coding	K03790	Shell Genes	PSC
rimJ	1027351	0.0305605	5	Coding	K03790	Shell Genes	PSC
rimJ	749572	0.0305605	5	Coding	K03790	Shell Genes	PSC
rimJ	750562	0.0305605	5	Coding	K03790	Shell Genes	PSC
rimJ	894234	0.0305605	5	Coding	K03790	Shell Genes	PSC
rimJ	794840	0.0305605	5	Coding	K03790	Shell Genes	PSC
rimJ	888488	0.0305605	5	Coding	K03790	Shell Genes	PSC
rimJ	889858	0.0305605	5	Coding	K03790	Shell Genes	PSC
rimJ	1003125	0.0305605	5	Coding	K03790	Shell Genes	PSC
gatA	804062	0.0319591	17	Coding	K02433	Soft Core	PSC
acoR	174201	0.0363167	14	Non-Coding	K21405	Core	PSC
phbB	208186	0.0309876	4	Non-Coding	K00023	Soft Core	PSC
alsT_1	230134	0.0268533	10	Coding	K03310	Soft Core	PSC
alsT_2	1180805	0.0257161	29	Non-Coding	K03310	Core	PSC
argJ	208101	0.0309876	4	Coding	K00620	Core	PSC
betA	965496	0.0268533	10	Coding	K00108	Soft Core	PSC
btuE	182900	0.0328085	1	Coding	K00432	Core	PSC
btuE	182900	0.0328085	1	Coding	NA	Core	PSC
ccoN1	924887	0.0221086	22	Non-Coding	NA	Core	PSC
clpP	351906	0.0293686	25	Coding	K01358	Core	PSC
clsC	283499	0.0388253	13	Coding	K06132	Soft Core	PSC
comEC	686936	0.0309876	4	Coding	NA	Core	PSC
comEC	571982	0.0309876	4	Coding	NA	Core	PSC
comEC	687686	0.0309876	4	Coding	NA	Core	PSC
comEC	677763	0.0309876	4	Coding	NA	Core	PSC
comEC	812486	0.0309876	4	Coding	NA	Core	PSC
comEC	800831	0.0388253	13	Coding	NA	Core	PSC
comEC	646827	0.0309876	4	Coding	NA	Core	PSC
comEC	772844	0.0388253	13	Coding	NA	Core	PSC
comEC	689307	0.0309876	4	Coding	NA	Core	PSC
comEC	799346	0.0309876	4	Coding	NA	Core	PSC
comEC	689073	0.0309876	4	Coding	NA	Core	PSC
comEC	674687	0.0309876	4	Coding	NA	Core	PSC
comEC	579127	0.0309876	4	Coding	NA	Core	PSC
comEC	1083372	0.0388253	13	Coding	NA	Core	PSC
comEC	807107	0.0309876	4	Coding	NA	Core	PSC
dauB	1124540	0.0293036	18	Coding	K19744	Soft Core	PSC
ddl_2	302883	0.0345678	21	Coding	K01589	Soft Core	PSC
dltA	130455	0.0360103	2	Coding	K12239	Core	PSC
epd	181990	0.0328085	1	Coding	K00134	Soft Core	PSC
fgd	298289	0.0238276	20	Coding	K00494	Soft Core	PSC
fhuA	169110	0.0370659	3	Coding	K16090	Core	PSC
fkpB	264025	0.0309876	4	Coding	K03775	Core	PSC
flhA	208491	0.0305605	5	Coding	NA	Core	PSC
gltI_1	235350	0.0271965	11	Coding	K10001	Core	PSC
GltI_2	386983	0.0257161	29	Coding	K10001	Soft Core	PSC
gpx1	334347	0.0268533	10	Non-Coding	K00432	Core	PSC
gpx1	334347	0.0268533	10	Non-Coding	NA	Core	PSC
hp_1043	264038	0.0272529	15	Coding	NA	Cloud Genes	PSC
hp_106	250884	0.0363167	14	Coding	NA	Shell Genes	PSC
hp_1061	208742	0.0660515	7	Non-Coding	NA	Cloud Genes	PSC
hp_11655	190625	0.0328085	1	Coding	NA	Cloud Genes	PSC
hp_1402	208116	0.0309876	4	Coding	NA	Core	PSC
hp_1421	518592	0.0257161	29	Coding	NA	Core	PSC
hp_1478	264101	0.0440901	6	Coding	NA	Soft Core	PSC
hsbA	304587	0.0238276	20	Coding	K20978	Core	PSC
ompU	264661	0.0255989	16	Coding	K08720	Core	PSC
rbsC	208188	0.0309876	4	Non-Coding	K10440	Core	PSC
algI	208115	0.0309876	4	Coding	K19294	Core	PSC
hp_16	1097530	0.0345678	21	Coding	NA	Shell Genes	PSC
hp_160	208492	0.0305605	5	Non-Coding	NA	Shell Genes	PSC
dad	208189	0.0309876	4	Coding	K05913	Core	PSC
hp_16072	620217	0.0238276	20	Non-Coding	NA	Core	PSC
hp_16161	190417	0.0366248	12	Coding	NA	Core	PSC
hp_1626	117545	0.0328085	1	Coding	NA	Shell Genes	PSC
hp_1841	238539	0.0366248	12	Non-Coding	K00428	Soft Core	PSC
sipB	374872	0.0373271	28	Coding	K13285	Core	PSC
hp_1981	208498	0.0305605	5	Non-Coding	NA	Core	PSC
ompU	230135	0.0268533	10	Coding	K08720	Core	PSC
dgoT	275955	0.0373271	28	Non-Coding	K08194	Soft Core	PSC
ABC-2.P	297372	0.0313615	19	Coding	K01992	Soft Core	PSC
traD	283170	0.0319591	17	Coding	K12071	Shell Genes	PSC
traD	283169	0.0319591	17	Coding	K12071	Shell Genes	PSC
hp_2573	208741	0.0440901	6	Coding	NA	Cloud Genes	PSC
hp_277	264026	0.0309876	4	Coding	NA	Shell Genes	PSC
hp_2902	208099	0.0309876	4	Non-Coding	NA	Soft Core	PSC
ABC-2.P	182983	0.0328085	1	Coding	K01992	Soft Core	PSC
bapA	1068413	0.0597377	9	Coding	K20276	Soft Core	PSC
bapA	1057828	0.0597377	9	Coding	K20276	Soft Core	PSC
bapA	1065569	0.0597377	9	Coding	K20276	Soft Core	PSC
bapA	570701	0.0597377	9	Coding	K20276	Soft Core	PSC
bapA	1061425	0.0597377	9	Coding	K20276	Soft Core	PSC
pelB	209531	0.0597377	9	Coding	K21007	Core	PSC
hp_312	264027	0.0309876	4	Coding	NA	Shell Genes	PSC
GGR	130453	0.0360103	2	Coding	K17830	Core	PSC
hp_3342	208498	0.0305605	5	Non-Coding	NA	Core	PSC
hp_3352	208100	0.0309876	4	Non-Coding	NA	Core	PSC
hp_3680	208494	0.0305605	5	Coding	NA	Soft Core	PSC
hp_3719	209527	0.0597377	9	Coding	NA	Core	PSC
dgoT	264037	0.0272529	15	Coding	K08194	Soft Core	PSC
hp_3772	302884	0.0345678	21	Coding	NA	Core	PSC
phnB	275955	0.0373271	28	Non-Coding	K04750	Soft Core	PSC
hp_4250	317862	0.0244976	23	Coding	NA	Cloud Genes	PSC
hp_448	491565	0.0255989	16	Coding	NA	Cloud Genes	PSC
hp_4529	209538	0.0597377	9	Coding	NA	Cloud Genes	PSC
fliK	209514	0.0597377	9	Coding	K02414	Core	PSC
zot	264039	0.0272529	15	Coding	K10954	Shell Genes	PSC
hp_467	264039	0.0272529	15	Coding	NA	Shell Genes	PSC
hp_468	208820	0.0356563	8	Coding	K07497	Cloud Genes	PSC
hp_5119	353998	0.0307077	27	Coding	NA	Cloud Genes	PSC
hp_5201	276262	0.0388253	13	Non-Coding	NA	Cloud Genes	PSC
hp_53	302880	0.0345678	21	Coding	NA	Shell Genes	PSC
ethR	521023	0.0440901	6	Non-Coding	K21961	Shell Genes	PSC
ethR	563364	0.0440901	6	Non-Coding	K21961	Shell Genes	PSC
asmA	208489	0.0305605	5	Coding	K07289	Soft Core	PSC
gadC	208495	0.0305605	5	Non-Coding	K20265	Soft Core	PSC
hp_600	141937	0.0328085	1	Coding	K07483	Cloud Genes	PSC
fliK_2	317121	0.0221086	22	Coding	K02414	Core	PSC
ecpE	209512	0.0597377	9	Coding	K21968	Shell Genes	PSC
yaeR	369716	0.0244976	23	Coding	K08234	Soft Core	PSC
sipB	182899	0.0328085	1	Coding	K13285	Soft Core	PSC
hp_6658	283327	0.0319591	17	Coding	NA	Shell Genes	PSC
hp_6931	208742	0.0660515	7	Non-Coding	NA	Cloud Genes	PSC
rapA	182901	0.0328085	1	Coding	K06359	Soft Core	PSC
rapA	182902	0.0328085	1	Coding	K06359	Soft Core	PSC
hp_774	1193291	0.0660515	7	Coding	NA	Shell Genes	PSC
hp_8101	264662	0.0255989	16	Coding	NA	Cloud Genes	PSC
frcC	317208	0.0221086	22	Coding	K10553	Cloud Genes	PSC
hp_888	352087	0.0307077	27	Non-Coding	NA	Soft Core	PSC
hp_941	317810	0.0244976	23	Coding	NA	Soft Core	PSC
aguB	521023	0.0440901	6	Non-Coding	K12251	Soft Core	PSC
aguB	563364	0.0440901	6	Non-Coding	K12251	Soft Core	PSC
hemL	190673	0.0328085	1	Coding	K12256	Core	PSC
hxuA	812383	0.0293686	25	Coding	K25321	Core	PSC
hxuA	812130	0.0370659	3	Coding	K25321	Core	PSC
hyuC	353996	0.0307077	27	Coding	K06016	Core	PSC
macB	190626	0.0328085	1	Coding	K02004	Core	PSC
mgtA	386981	0.0257161	29	Coding	K12583	Core	PSC
mgtA	386982	0.0257161	29	Coding	K12583	Core	PSC
mntH	208493	0.0305605	5	Coding	K03322	Core	PSC
mrpA	250881	0.0363167	14	Coding	K07345	Cloud Genes	PSC
msrB	334347	0.0268533	10	Non-Coding	K07305	Core	PSC
nhaP2	296750	0.0293036	18	Coding	K11105	Core	PSC
nimR	54535	0.0185305	30	Coding	K13631	Soft Core	PSC
oprB	839747	0.0420796	26	Coding	K07267	Shell Genes	PSC
osmX	323635	0.0270076	24	Coding	K05845	Soft Core	PSC
motY	1087352	0.0356563	8	Non-Coding	K21218	Core	PSC
motY	1093011	0.0356563	8	Non-Coding	K21218	Core	PSC
patA	182898	0.0328085	1	Coding	K00841	Core	PSC
pcaK	208100	0.0309876	4	Non-Coding	K08177	Core	PSC
pctC	588035	0.0272529	15	Coding	K07644	Shell Genes	PSC
phnK	353997	0.0307077	27	Coding	K10017	Core	PSC
phzG	512687	0.0271965	11	Coding	NA	Soft Core	PSC
pksS	142803	0.0328085	1	Coding	K20080	Soft Core	PSC
preA	208187	0.0309876	4	Non-Coding	NA	Core	PSC
puuB	297371	0.0313615	19	Coding	K17830	Soft Core	PSC
pyrC	1093011	0.0356563	8	Non-Coding	K01465	Soft Core	PSC
pyrC	1087352	0.0356563	8	Non-Coding	K01465	Soft Core	PSC
qseC	240188	0.0388253	13	Coding	K15850	Core	PSC
rcsC	208490	0.0305605	5	Coding	K07644	Soft Core	PSC
rfbB	130454	0.0360103	2	Coding	K10046	Soft Core	PSC
rhsC	604919	0.0268533	10	Coding	K17194	Shell Genes	PSC
rhsC	943032	0.0268533	10	Coding	K17194	Shell Genes	PSC
sasA_1	182984	0.0328085	1	Coding	K15850	Shell Genes	PSC
sasA_2	182903	0.0328085	1	Coding	K19616	Core	PSC
sotB	620217	0.0238276	20	Non-Coding	K08194	Core	PSC
soxA	208499	0.0305605	5	Non-Coding	K22578	Core	PSC
topA	786608	0.0328085	1	Coding	K03168	Shell Genes	PSC
topA	796510	0.0328085	1	Coding	K03168	Shell Genes	PSC
topA	70451	0.0328085	1	Coding	K03168	Shell Genes	PSC
topA	942729	0.0328085	1	Coding	K03168	Shell Genes	PSC
topA	802378	0.0328085	1	Coding	K03168	Shell Genes	PSC
topA	773497	0.0328085	1	Coding	K03168	Shell Genes	PSC
topA	982287	0.0328085	1	Coding	K03168	Shell Genes	PSC
topA	95120	0.0328085	1	Coding	K03168	Shell Genes	PSC
topA	938206	0.0328085	1	Coding	K03168	Shell Genes	PSC
topA	796202	0.0328085	1	Coding	K03168	Shell Genes	PSC
topA	971580	0.0328085	1	Coding	K03168	Shell Genes	PSC
topA	790496	0.0328085	1	Coding	K03168	Shell Genes	PSC
topA	942719	0.0328085	1	Coding	K03168	Shell Genes	PSC
topA	933932	0.0328085	1	Coding	K03168	Shell Genes	PSC
tpx	1180805	0.0257161	29	Non-Coding	K11065	Core	PSC
trkA	1188837	0.0313615	19	Coding	K17870	Soft Core	PSC
xerC	304586	0.0238276	20	Coding	NA	Shell Genes	PSC
ycaC	264040	0.0272529	15	Coding	NA	Core	PSC
yddE	352087	0.0307077	27	Non-Coding	NA	Core	PSC
yebT	1168391	0.0307077	27	Coding	K06192	Core	PSC
yhcG	208822	0.0356563	8	Coding	NA	Shell Genes	PSC
yliI	351970	0.0420796	26	Coding	NA	Core	PSC
yliI	351970	0.0420796	26	Coding	K21430	Core	PSC
